# A large-scale comparison shows that genetic changes causing antibiotic resistance in experimentally evolved *Pseudomonas aeruginosa* predict those in naturally evolved bacteria

**DOI:** 10.1101/674531

**Authors:** Samuel J. T. Wardell, Attika Rehman, Lois W. Martin, Craig Winstanley, Wayne M. Patrick, Iain L. Lamont

## Abstract

*Pseudomonas aeruginosa* is an opportunistic pathogen that causes a wide range of acute and chronic infections. An increasing number of isolates have acquired mutations that make them antibiotic resistant, making treatment more difficult. To identify resistance-associated mutations we experimentally evolved the antibiotic sensitive strain *P. aeruginosa* PAO1 to become resistant to three widely used anti-pseudomonal antibiotics, ciprofloxacin, meropenem and tobramycin. Mutants were able to tolerate up to 2048-fold higher concentrations of antibiotic than strain PAO1. Genome sequences were determined for thirteen mutants for each antibiotic. Each mutant had between 2 and 8 mutations. There were at least 8 genes mutated in more than one mutant per antibiotic, demonstrating the complexity of the genetic basis of resistance. Additionally, large deletions of up to 479kb arose in multiple meropenem resistant mutants. For all three antibiotics mutations arose in genes known to be associated with resistance, but also in genes not previously associated with resistance. To determine the clinical relevance of mutations uncovered in experimentally-evolved mutants we analysed the corresponding genes in 457 isolates of *P. aeruginosa* from patients with cystic fibrosis or bronchiectasis as well as 172 isolates from the general environment. Many of the genes identified through experimental evolution had changes predicted to be function-altering in clinical isolates but not in isolates from the general environment, showing that mutated genes in experimentally evolved bacteria can predict those that undergo mutation during infection. These findings expand understanding of the genetic basis of antibiotic resistance in *P. aeruginosa* as well as demonstrating the validity of experimental evolution in identifying clinically-relevant resistance-associated mutations.

**Importance:** The rise in antibiotic resistant bacteria represents an impending global health crisis. As such, understanding the genetic mechanisms underpinning this resistance can be a crucial piece of the puzzle to combatting it. The importance of this research is that by experimentally evolving *P. aeruginosa* to three clinically relevant antibiotics, we have generated a catalogue of genes that can contribute to resistance *in vitro*. We show that many (but not all) of these genes are clinically relevant, by identifying variants in clinical isolates of *P. aeruginosa*. This research furthers our understanding of the genetics leading to resistance in *P. aeruginosa* and provides tangible evidence that these genes can play a role clinically, potentially leading to new druggable targets or inform therapies.
