## Supplementary File S1 for "A large-scale comparison shows that genetic changes causing antibiotic resistance in experimentally evolved *Pseudomonas aeruginosa* predict those in naturally evolved bacteria"

### Sheet: 1A_CIP_by_gene
Gene	Gene Description	Nucleotide and amino acid change
		C1	C2	C3	C4	C5	C6	C7	C8	C9	C10	C11	C12	C13
gyrA	DNA gyrase subunit A	T83I	T83I	T83I	T83I	T83I	T83I	T83I	T83I	T83I	G81C, S612L	T83I	D87N	T83I
nfxB	transcriptional regulator NfxB	T39P	T39P	T39P	T39P	ins(GCTGGC)	T39P	ins(GCTGGC)	ins(GCTGGC)	T39P		*188C	*188C	S36N
PA3491	electron transport complex subunit C	H87P	H87P	H87P	H87P	H87P	H87P	H87P	H87P	H87P		H87P	H87P
parC	DNA topoisomerase IV subunit A	S87L	S87L	S87L	S87L		S87L			S87L
parE	DNA topoisomerase IV subunit B					V460G		V460G	V460G
pilF	type 4 fimbrial biogenesis protein PilF					Δ17bp		Δ17bp	Δ17bp
pilT	twitching motility protein PilT				Δ12bp		Δ12bp			Δ12bp
PA5001	Cell surface-sugar biosynthetic glycosyltransferase, Ssg					Δ13bp		Δ13bp
tpiA	triosephosphate isomerase											Δ1bp	Δ1bp
aruE	N-Succinylglutamate desuccinylase									Δ12bp
fptA	Fe(III)-pyochelin outer membrane receptor precursor				Δ9bp
ftsY	signal recognition particle receptor FtsY				Δ48bp
glcC	transcriptional regulator GlcC													Δ10bp
mexR	multidrug resistance operon repressor MexR										Δ20bp
nuoM-PA2650								Δ3112bp
Obg	GTP-binding protein Obg	Δ3bp
PA0093	Tse6						Δ13bp
PA2491	mexS		Δ6bp
PA2940	probable acyl-CoA thiolase										Δ12bp
PA5438	probable transcriptional regulator										Δ9bp
pfeA	Ferric enterobactin receptor, outer membrane protein PfeA precursor				G535D
pheS	phenylalanyl-tRNA synthetase, alpha-subunit						ins(GCT)
pheT	phenylalanyl-tRNA synthetase, beta-subunit													Δ6bp
pilB	type 4 fimbrial biogenesis protein PilB	Δ300bp
pile	type 4 fimbrial biogenesis protein PilE		Δ11bp
pilM	type 4 fimbrial biogenesis protein PilM											ins(CGTCC)
pilS	two-component sensor PilS													Δ14bp
pscD	type III export protein Psc						Δ12bp
rpsH	30S ribosomal protein S8									T106I
	Total number of mutations	6	6	4	8	6	8	7	5	7	4	5	4	5

### Sheet: 1A_CIP_by_location
C1
position	mutation	annotation	gene	description
3558951	G→A	T83I (ACC→ATC)	gyrA ←	DNA gyrase subunit A
3908671	A→C	H87P (CAC→CCC)	PA3491 →	electron transport complex subunit C
5071248	300 bp→38 bp		[pilB]	[pilB]
5115085	Δ3 bp	coding (804‑806/1221 nt)	obg ←	GTPase ObgE
5155675	A→C	T39P (ACC→CCC)	nfxB →	transcriptional regulator NfxB
5574227	G→A	S87L (TCG→TTG)	parC ←	DNA topoisomerase IV subunit A
C2
position	mutation	annotation	gene	description
2807288	Δ6 bp	coding (90‑95/1020 nt)	PA2491 ←	oxidoreductase
3558958	G→A	T83I (ACC→ATC)	gyrA ←	DNA gyrase subunit A
3908678	A→C	H87P (CAC→CCC)	PA3491 →	electron transport complex subunit C
5104882	Δ11 bp	coding (362‑372/426 nt)	pilE →	type 4 fimbrial biogenesis protein PilE
5155682	A→C	T39P (ACC→CCC)	nfxB →	transcriptional regulator NfxB
5573229	G→A	S87L (TCG→TTG)	parC ←	DNA topoisomerase IV subunit A
C3
position	mutation	annotation	gene	description
3558958	G→A	T83I (ACC→ATC)	gyrA ←	DNA gyrase subunit A
3908678	A→C	H87P (CAC→CCC)	PA3491 →	electron transport complex subunit C
5155682	A→C	T39P (ACC→CCC)	nfxB →	transcriptional regulator NfxB
5573229	G→A	S87L (TCG→TTG)	parC ←	DNA topoisomerase IV subunit A
C4
position	mutation	annotation	gene	description
417560	Δ48 bp	coding (36‑83/1368 nt)	ftsY →	signal recognition particle receptor FtsY
437137	Δ12 bp	coding (570‑581/1035 nt)	pilT →	twitching motility protein PilT
3041851	G→A	G535D (GGC→GAC)	pfeA →	ferric enterobactin receptor
3558958	G→A	T83I (ACC→ATC)	gyrA ←	DNA gyrase subunit A
3908678	A→C	H87P (CAC→CCC)	PA3491 →	electron transport complex subunit C
4725754	Δ9 bp	coding (1049‑1057/2163 nt)	fptA ←	Fe(III)‑pyochelin outer membrane receptor
5155682	A→C	T39P (ACC→CCC)	nfxB →	transcriptional regulator NfxB
5573229	G→A	S87L (TCG→TTG)	parC ←	DNA topoisomerase IV subunit A
C5
position	mutation	annotation	gene	description
3558958	G→A	T83I (ACC→ATC)	gyrA ←	DNA gyrase subunit A
3908678	A→C	H87P (CAC→CCC)	PA3491 →	electron transport complex subunit C
4265177	Δ17 bp	coding (104‑120/759 nt)	pilF ←	type 4 fimbrial biogenesis protein PilF
5155611	(GCTGGC)1→2	coding (44/564 nt)	nfxB →	transcriptional regulator NfxB
5575541	A→C	V460G (GTC→GGC)	parE ←	DNA topoisomerase IV subunit B
5618179	Δ13 bp	coding (347‑359/957 nt)	PA5001 ←	hypothetical protein
C6
position	mutation	annotation	gene	description
114051	Δ13 bp	coding (533‑545/1293 nt)	PA0093 ←	hypothetical protein
437137	Δ12 bp	coding (570‑581/1035 nt)	pilT →	twitching motility protein PilT
1861550	Δ12 bp	coding (248‑259/1299 nt)	pscD →	type III export protein PscD
3041851	G→A	G535D (GGC→GAC)	pfeA →	ferric enterobactin receptor
3102735	+GCT	coding (818/1017 nt)	pheS ←	phenylalanine‑‑tRNA ligase subunit alpha
3558958	G→A	T83I (ACC→ATC)	gyrA ←	DNA gyrase subunit A
3908678	A→C	H87P (CAC→CCC)	PA3491 →	electron transport complex subunit C
5155682	A→C	T39P (ACC→CCC)	nfxB →	transcriptional regulator NfxB
5573229	G→A	S87L (TCG→TTG)	parC ←	DNA topoisomerase IV subunit A
C7
position	mutation	annotation	gene	description
2995197	Δ3,112 bp		[nuoM]–[PA2650]	[nuoM], nuoN, [PA2650]
3558958	G→A	T83I (ACC→ATC)	gyrA ←	DNA gyrase subunit A
3908678	A→C	H87P (CAC→CCC)	PA3491 →	electron transport complex subunit C
4265177	Δ17 bp	coding (104‑120/759 nt)	pilF ←	type 4 fimbrial biogenesis protein PilF
5155611	(GCTGGC)1→2	coding (44/564 nt)	nfxB →	transcriptional regulator NfxB
5575541	A→C	V460G (GTC→GGC)	parE ←	DNA topoisomerase IV subunit B
5618179	Δ13 bp	coding (347‑359/957 nt)	PA5001 ←	hypothetical protein
C8
position	mutation	annotation	gene	description
3558958	G→A	T83I (ACC→ATC)	gyrA ←	DNA gyrase subunit A
3908678	A→C	H87P (CAC→CCC)	PA3491 →	electron transport complex subunit C
4265177	Δ17 bp	coding (104‑120/759 nt)	pilF ←	type 4 fimbrial biogenesis protein PilF
5155611	(GCTGGC)1→2	coding (44/564 nt)	nfxB →	transcriptional regulator NfxB
5575541	A→C	V460G (GTC→GGC)	parE ←	DNA topoisomerase IV subunit B
C9
position	mutation	annotation	gene	description
437137	Δ12 bp	coding (570‑581/1035 nt)	pilT →	twitching motility protein PilT
984779	Δ12 bp	coding (229‑240/999 nt)	aruE →	succinylglutamate desuccinylase
3558958	G→A	T83I (ACC→ATC)	gyrA ←	DNA gyrase subunit A
3908678	A→C	H87P (CAC→CCC)	PA3491 →	electron transport complex subunit C
4760565	G→A	T106I (ACC→ATC)	rpsH ←	30S ribosomal protein S8
5155682	A→C	T39P (ACC→CCC)	nfxB →	transcriptional regulator NfxB
5573229	G→A	S87L (TCG→TTG)	parC ←	DNA topoisomerase IV subunit A
C10
position	mutation	annotation	gene	description
471409	Δ20 bp	coding (320‑339/444 nt)	mexR ←	multidrug resistance operon repressor MexR
3296744	Δ12 bp	coding (371‑382/1140 nt)	PA2940 ←	acyl‑CoA thiolase
3557371	G→A	S612L (TCG→TTG)	gyrA ←	DNA gyrase subunit A
3558965	C→A	G81C (GGC→TGC)	gyrA ←	DNA gyrase subunit A
6120241	Δ9 bp	coding (810‑818/882 nt)	PA5438 ←	transcriptional regulator
C11
position	mutation	annotation	gene	description
3558958	G→A	T83I (ACC→ATC)	gyrA ←	DNA gyrase subunit A
3908678	A→C	H87P (CAC→CCC)	PA3491 →	electron transport complex subunit C
5156131	A→C	*188C (TGA→TGC)	nfxB →	transcriptional regulator NfxB
5331818	(C)6→5	coding (685/756 nt)	tpiA ←	triosephosphate isomerase
5678924	(CGTCC)1→2	coding (795/1065 nt)	pilM ←	type 4 fimbrial biogenesis protein PilM
C12
position	mutation	annotation	gene	description
792317	C→A	P316P (CCC→CCA)	PA0724 →	phage coat protein A
792326	C→T	P319P (CCC→CCT)	PA0724 →	phage coat protein A
3558947	C→T	D87N (GAC→AAC)	gyrA ←	DNA gyrase subunit A
3908678	A→C	H87P (CAC→CCC)	PA3491 →	electron transport complex subunit C
5156131	A→C	*188C (TGA→TGC)	nfxB →	transcriptional regulator NfxB
5331818	(C)6→7	coding (685/756 nt)	tpiA ←	triosephosphate isomerase
C13
position	mutation	annotation	gene	description
792124	G→A	G252D (GGC→GAC)	PA0724 →	phage coat protein A
3101612	Δ6 bp	coding (885‑890/2379 nt)	pheT ←	phenylalanine‑‑tRNA ligase subunit beta
3558958	G→A	T83I (ACC→ATC)	gyrA ←	DNA gyrase subunit A
5094347	Δ14 bp	coding (963‑976/1593 nt)	pilS →	two‑component sensor PilS
5155674	G→A	S36N (AGC→AAC)	nfxB →	transcriptional regulator NfxB
6023221	Δ10 bp	coding (310‑319/756 nt)	glcC →	DNA‑binding transcriptional regulator GlcC

### Sheet: 1B_MER_be_gene
Gene	Gene Description	Nucleotide and amino acid change
		M1	M2	M3	M4	M5	M6	M7	M8	M9	M10	M11	M12	M13
oprD	porin D	S403P	E176*	G314D	ins(T)	G317R		S251*	W6*	Δ1bp	S223P		Δ1bp, Y382*	S251*
nalC	transcriptional regulator		S195W	ins( C)	ins( C)	ins( C)		ins(T)						ins(T)
aroB	3-dehydroquinate synthase							D134N					I98N	D134N
ftsI	penicillin-binding protein 3	V537L										V471G	V471G
nalD	transcriptional regulator			T11N			P159Q				T158P
mexR	multidrug resistance operon repressor	Q128*											Q137*
msrA	peptide methionine sulfoxide reductase							G71D						G71D
phoQ	two-component sensor						V260G						Δ536bp
intergenic(rpsJ-tufA)								ΔC						ΔC
PA0666	anhydro-N-acetylmuramic acid kinase					Δ10bp
argS	arginine tRNA ligase					A404T
cysS	cysteine tRNA ligase			A114V
rpoZ	DNA-directed RNA pol, subunit omega		R52L
glyQ	glycine tRNA ligase								D34E
wbpL	glycosyltransferase										ins( C)
guaA	GMP synthase						Q18L
spoT	guanosine‑3',5'‑bis(diphosphate) 3'‑pyrophosphohydrolase		Δ12bp
PA3764	membrane-bound lytic murein transglycosylase	W372*
metG	methionine tRNA ligase				L302Q
ampD	N-acetyl-anhydromyranmyl-L-alanine amidase								Δ1bp
thrS	threonine tRNA ligase	K136E
tpiA	triosephosphate isomerase				Δ1bp
parS	two-component sensor		Δ6bp
PA4886	two-component sensor						ins(T)
copS	two-component sensor											E271*
phoP	two-component sensor												A33P
pilB	type 4 fimbrial biogenesis protein				T428P
pqqH-PA2220		Δ266340
PA2022-PA2217					Δ225261
PA1595-htpG							Δ1801
ldcA-pslB									Δ479450
PA2022-PA2024										Δ1986
intergenic(PA3720-nalC)										130T>C
PA1821-PA2221											Δ462920
PA1968-PA2208												Δ276726
intergenic(mexR-mexA)												-92C>T
intergenic(PA3383-phnC)														-14ins(TG)
		6	5	4	6	4	5	5	4	3	4	4	6	6

### Sheet: 1B_MER_by_location
M1
position	mutation	annotation	gene	description
471366	G→A	Q128* (CAG→TAG)	mexR ←	multidrug resistance operon repressor MexR
1044110	A→G	S403P (TCC→CCC)	oprD ←	porin D
2176372	Δ266,340 bp		[pqqH]–PA2220	231 genes
				[pqqH], PA1991, ercS, PA1993, PA1994, PA1995, ppiC1, PA1997, dhcR, dhcA, dhcB, atoB, PA2002, bdhA, PA2004, PA2005, PA2006, maiA, fahA, hmgA, PA2010, liuE, liuD, liuC, liuB, liuA, liuR, PA2017, PA2018, PA2019, PA2020, PA2021, PA2022, galU, PA2024, gor, PA2026, PA2027, PA2028, PA2029, PA2030, PA2031, PA2032, PA2033, PA2034, PA2035, PA2036, PA2037, PA2038, PA2039, PA2040, PA2041, PA2042, PA2043, PA2…
3106354	T→C	K136E (AAG→GAG)	thrS ←	threonine‑‑tRNA ligase
4220964	G→A	W372* (TGG→TGA)	PA3764 →	membrane‑bound lytic murein transglycosylase F
4952745	C→A	V537L (GTG→TTG)	ftsI ←	penicillin‑binding protein 3
M2
position	mutation	annotation	gene	description
1044791	C→A	E176* (GAG→TAG)	oprD ←	porin D
1951368	Δ6 bp	coding (359‑364/1287 nt)	parS ←	two‑component sensor ParS
4167109	C→G	S195W (TCG→TGG)	nalC →	transcriptional regulator
6005058	G→T	R52L (CGC→CTC)	rpoZ →	DNA‑directed RNA polymerase subunit omega
6005575	Δ12 bp	coding (340‑351/2106 nt)	spoT →	guanosine‑3',5'‑bis(diphosphate) 3'‑pyrophosphohydrolase
M3
position	mutation	annotation	gene	description
1044376	C→T	G314D (GGC→GAC)	oprD ←	porin D
1945093	C→T	A114V (GCC→GTC)	cysS →	cysteine‑‑tRNA ligase
4006549	C→A	T11N (ACC→AAC)	nalD →	transcriptional regulator
4166679	+C	coding (154/642 nt)	nalC →	transcriptional regulator
M4
position	mutation	annotation	gene	description
1044253	+T	coding (1064/1332 nt)	oprD ←	porin D
2213752	Δ225,261 bp		[PA2022]–[PA2217]	196 genes
				[PA2022], galU, PA2024, gor, PA2026, PA2027, PA2028, PA2029, PA2030, PA2031, PA2032, PA2033, PA2034, PA2035, PA2036, PA2037, PA2038, PA2039, PA2040, PA2041, PA2042, PA2043, PA2044, PA2045, PA2047, PA2048, PA2049, PA2050, PA2051, cynS, cynT, cynR, PA2055, PA2056, PA2057, PA2058, PA2059, PA2060, PA2061, PA2062, PA2063, pcoB, pcoA, PA2066, PA2067, PA2068, PA2069, PA2070, fusA2, PA2072, PA2073, PA207…
3896235	T→A	L302Q (CTG→CAG)	metG →	methionine‑‑tRNA ligase
4166679	+C	coding (154/642 nt)	nalC →	transcriptional regulator
5071055	A→C	T428P (ACC→CCC)	pilB →	type 4 fimbrial biogenesis protein PilB
5331818	(C)6→5	coding (685/756 nt)	tpiA ←	triosephosphate isomerase
M5
position	mutation	annotation	gene	description
718522	Δ10 bp	coding (195‑204/1092 nt)	PA0666 ←	anhydro‑N‑acetylmuramic acid kinase
1044368	C→G	G317R (GGC→CGC)	oprD ←	porin D
4166679	+C	coding (154/642 nt)	nalC →	transcriptional regulator
5690178	G→A	A404T (GCC→ACC)	argS →	arginine‑‑tRNA ligase
M6
position	mutation	annotation	gene	description
794707	C→G	L69L (CTC→CTG)	PA0727 →	hypothetical protein
1279143	T→G	V260G (GTC→GGC)	phoQ →	two‑component sensor PhoQ
1736425	Δ1,801 bp		[PA1595]–[htpG]	[PA1595], [htpG]
4006993	C→A	P159Q (CCG→CAG)	nalD →	transcriptional regulator
4227193	T→A	Q18L (CAG→CTG)	guaA ←	GMP synthase
5480160	+T	coding (89/1392 nt)	PA4886 →	two‑component sensor
M7
position	mutation	annotation	gene	description
1044565	G→T	S251* (TCG→TAG)	oprD ←	porin D
4166571	+T	coding (46/642 nt)	nalC →	transcriptional regulator
4767743	(C)5→4	intergenic (‑80/+77)	rpsJ ← / ← tufA	30S ribosomal protein S10/elongation factor Tu
5643016	G→A	G71D (GGT→GAT)	msrA →	peptide methionine sulfoxide reductase
5673740	C→T	D134N (GAC→AAC)	aroB ←	3‑dehydroquinate synthase
M8
position	mutation	annotation	gene	description
13334	G→C	D34E (GAC→GAG)	glyQ ←	glycine‑‑tRNA ligase subunit alpha
1045300	C→T	W6* (TGG→TAG)	oprD ←	porin D
1976265	Δ479,450 bp		[ldcA]–[pslB]	415 genes
				[ldcA], PA1819, nhaB, PA1821, fimL, PA1823, PA1824, PA1825, PA1826, PA1827, PA1828, PA1829, PA1830, PA1831, PA1832, PA1833, PA1833a, PA1835, PA1836, PA1837, cysI, PA1837a, PA1839, PA1840, PA1841, PA1842, metH, PA1844, PA1845, cti, PA1847, PA1848, PA1849, PA1850, PA1851, PA1852, PA1853, PA1854, PA1855, PA1856, PA1857, str, PA1859, PA1860, modC, modB, modA, PA1864, PA1865, PA1866, PA1866a, xphA, xq…
5064960	Δ1 bp	coding (392/567 nt)	ampD ←	N‑acetyl‑anhydromuranmyl‑L‑alanine amidase
M9
position	mutation	annotation	gene	description
1044904	Δ1 bp	coding (413/1332 nt)	oprD ←	porin D
2214413	Δ1,986 bp		[PA2022]–[PA2024]	[PA2022], galU, [PA2024]
4166396	T→C	intergenic (‑75/‑130)	PA3720 ← / → nalC	hypothetical protein/transcriptional regulator
M10
position	mutation	annotation	gene	description
1044650	A→G	S223P (TCC→CCC)	oprD ←	porin D
1980978	Δ462,920 bp		[PA1821]–[PA2221]	401 genes
				[PA1821], fimL, PA1823, PA1824, PA1825, PA1826, PA1827, PA1828, PA1829, PA1830, PA1831, PA1832, PA1833, PA1833a, PA1835, PA1836, PA1837, cysI, PA1837a, PA1839, PA1840, PA1841, PA1842, metH, PA1844, PA1845, cti, PA1847, PA1848, PA1849, PA1850, PA1851, PA1852, PA1853, PA1854, PA1855, PA1856, PA1857, str, PA1859, PA1860, modC, modB, modA, PA1864, PA1865, PA1866, PA1866a, xphA, xqhA, PA1869, PA1870, …
3529234	(C)9→10	coding (221/1020 nt)	wbpL ←	glycosyltransferase WbpL
4006989	A→C	T158P (ACC→CCC)	nalD →	transcriptional regulator
M11
position	mutation	annotation	gene	description
471930	C→T	intergenic (‑183/‑92)	mexR ← / → mexA	multidrug resistance operon repressor MexR/multidrug resistance protein MexA
2150774	Δ276,726 bp		[PA1968]–[PA2208]	241 genes
				[PA1968], PA1969, PA1970, braZ, PA1972, pqqF, PA1974, PA1975, ercS', PA1977, PA1978, eraS, eraR, PA1981, exaA, exaB, exaC, pqqA, pqqB, pqqC, pqqD, pqqE, pqqH, PA1991, ercS, PA1993, PA1994, PA1995, ppiC1, PA1997, dhcR, dhcA, dhcB, atoB, PA2002, bdhA, PA2004, PA2005, PA2006, maiA, fahA, hmgA, PA2010, liuE, liuD, liuC, liuB, liuA, liuR, PA2017, PA2018, PA2019, PA2020, PA2021, PA2022, galU, PA2024, g…
3164199	G→T	E271* (GAA→TAA)	copS →	two‑component sensor CopS
4952942	A→C	V471G (GTG→GGG)	ftsI ←	penicillin‑binding protein 3
M12
position	mutation	annotation	gene	description
471339	G→A	Q137* (CAG→TAG)	mexR ←	multidrug resistance operon repressor MexR
1044170	Δ1 bp	coding (1147/1332 nt)	oprD ←	porin D
1044171	G→T	Y382* (TAC→TAA)	oprD ←	porin D
1277787	G→C	A33P (GCC→CCC)	phoP →	two‑component response regulator PhoP
1279683	Δ536 bp		[phoQ]–[PA1181]	[phoQ], [PA1181]
4952942	A→C	V471G (GTG→GGG)	ftsI ←	penicillin‑binding protein 3
5673847	A→T	I98N (ATC→AAC)	aroB ←	3‑dehydroquinate synthase
M13
position	mutation	annotation	gene	description
1044565	G→T	S251* (TCG→TAG)	oprD ←	porin D
3790118	+TG	intergenic (‑14/+39)	PA3383 ← / ← phnC	phosphonate ABC transporter substrate‑binding protein/phosphonate ABC transporter ATP‑binding protein
4166571	+T	coding (46/642 nt)	nalC →	transcriptional regulator
4767743	(C)5→4	intergenic (‑80/+77)	rpsJ ← / ← tufA	30S ribosomal protein S10/elongation factor Tu
5643016	G→A	G71D (GGT→GAT)	msrA →	peptide methionine sulfoxide reductase
5673740	C→T	D134N (GAC→AAC)	aroB ←	3‑dehydroquinate synthase

### Sheet: 1C_TOB_by_gene
Gene	Gene Description	Nucleotide and amino acid change
		T1	T2	T3	T4	T5	T6	T7	T8	T9	T10	T11	T12	T13
fusA1	elongation factor G	E100G	E100G	R680C	R680C	Q678L	L438Q, R680C	T671A	Q678L	A21V, G643C	Q678L	R680C	R680C	Q455R
wbpL	Glycosyltransferase			Δ1bp	Δ1bp	Δ1bp			Δ1bp		Δ1bp	Δ1bp	Δ1bp
ccoO1-ccoO2	cytochrome C oxidase cbb3-type			Δ3432bp	Δ3430bp	Δ3449bp			Δ3455bp		Δ3461
PA1767	hypothetical protein		ins(ATGATC)		Δ6bp								Δ6bp	Δ6bp
amgS	amgS					P381S		V121G	P381S		P381S
mexY	RND multidrug efflux transporter					G287S			G287S		G287S	K79T
PA5001	cell surface sugar biosynthetic glycosyltransferase, Ssg		S202R											Q69*
nalC	transcriptional regulator			ins( C)	ins( C)
PA5528	hypothetical protein					Δ12bp			Δ4bp
rplF	50S ribosomal protein L6											G93A	G93A
PA4429	cytochrome C1											Δ11bp	Δ11bp
tatC	transport protein TatC	Δ12bp
ccoP1	cytochrome C oxidase cbb3-type subunit CcoP		W82*
nuoG	NADH-quinone oxidoreductase subunit G		Δ191bp
pepA	leucyl aminopeptidase		E350K
rpoA	DNA directed RNA pol subunit alpha			Δ1bp
PA0391	hypothetical protein					R449Q
phoQ	two component sensor					Δ1bp
PA1549	cation-transporting P-type ATPase						ins(GCCGCGGTG)
wbpM	nucleotide sugar epimerase/dehydratase							Δ1bp
ccoQ1-ccoQ2	cytochrome C oxidase cbb-3-type									Δ3469bp
phaF	polyhydroxyalkanoate synthesis protein										T186N
PA5527-PA5530											Δ5249bp
pagL	lipid A 3-O-deacylase												Δ24bp
ccoN1	cytochrome C oxidase cbb3-type subunit I													Δ1bp
rpmI	50S ribosomal protein L35													ins(T)
rpsD	30S ribosomal protein S4													G87A
		2	6	5	5	8	2	3	6	2	7	5	6	6

### Sheet: 1C_TOB_by_location
T1
position	mutation	annotation	gene	description
4770866	T→C	E100G (GAG→GGG)	fusA1 ←	elongation factor G
5706761	Δ12 bp	coding (521‑532/804 nt)	tatC →	transporter TatC
T2
position	mutation	annotation	gene	description
1690274	C→T	W82* (TGG→TAG)	ccoP1 ←	cytochrome C oxidase cbb3‑type subunit CcoP
1911273	(ATGATC)2→3	coding (945/1527 nt)	PA1767 ←	hypothetical protein
2988555	Δ191 bp	coding (830‑1020/2718 nt)	nuoG →	NADH‑quinone oxidoreductase subunit G
4289998	G→A	E350K (GAA→AAA)	pepA →	leucyl aminopeptidase
4770866	T→C	E100G (GAG→GGG)	fusA1 ←	elongation factor G
5617932	G→T	S202R (AGC→AGA)	PA5001 ←	hypothetical protein
T4
position	mutation	annotation	gene	description
1911268	(ATGATC)2→1	coding (945‑950/1527 nt)	PA1767 ←	hypothetical protein
3529234	(C)9→8	coding (221/1020 nt)	wbpL ←	glycosyltransferase WbpL
4166679	+C	coding (154/642 nt)	nalC →	transcriptional regulator
4769127	G→A	R680C (CGC→TGC)	fusA1 ←	elongation factor G
1691258	Δ3430		[ccoO1]–[ccoO2]	[ccoO1], ccoN1, ccoP2, ccoQ2, [ccoO2]
T5
position	mutation	annotation	gene	description
432478	C→T	R449Q (CGG→CAG)	PA0391 ←	hypothetical protein
1278880	Δ1 bp	coding (516/1347 nt)	phoQ →	two‑component sensor PhoQ
2210457	C→T	G287S (GGC→AGC)	PA2018 ←	multidrug efflux protein
3529234	(C)9→8	coding (221/1020 nt)	wbpL ←	glycosyltransferase WbpL
4769132	T→A	Q678L (CAG→CTG)	fusA1 ←	elongation factor G
5850423	G→A	P381S (CCC→TCC)	amgS ←	protein AmgS
6218881	Δ12 bp		[PA5528]	[PA5528]
1690964	Δ3449		[ccoO1]–[ccoO2]	[ccoO1], ccoN1, ccoP2, ccoQ2, [ccoO2]
T6
position	mutation	annotation	gene	description
1685948	(GCCGCGGTG)1→2	coding (1434/2436 nt)	PA1549 ←	cation‑transporting P‑type ATPase
4769127	G→A	R680C (CGC→TGC)	fusA1 ←	elongation factor G
4769852	A→T	L438Q (CTG→CAG)	fusA1 ←	elongation factor G
T7
position	mutation	annotation	gene	description
3525453	Δ1 bp	coding (1233/1998 nt)	wbpM ←	nucleotide sugar epimerase/dehydratase WbpM
4769154	T→C	T671A (ACC→GCC)	fusA1 ←	elongation factor G
5851202	A→C	V121G (GTG→GGG)	amgS ←	protein AmgS
T8
position	mutation	annotation	gene	description
2210457	C→T	G287S (GGC→AGC)	PA2018 ←	multidrug efflux protein
3529234	(C)9→8	coding (221/1020 nt)	wbpL ←	glycosyltransferase WbpL
4769132	T→A	Q678L (CAG→CTG)	fusA1 ←	elongation factor G
5850423	G→A	P381S (CCC→TCC)	amgS ←	protein AmgS
6219701	Δ4 bp	coding (41‑44/855 nt)	PA5528 ←	hypothetical protein
1690964	Δ3455		[ccoO1]–[ccoO2]	[ccoO1], ccoN1, ccoP2, ccoQ2, [ccoO2]
T9
position	mutation	annotation	gene	description
696784	C→T	S568S (AGC→AGT)	PA0641 →	bacteriophage protein
721717	A→G	intergenic (+162/‑378)	tyrZ → / → PA0668.1	tyrosine‑‑tRNA ligase/16S ribosomal RNA
721739	C→T	intergenic (+184/‑356)	tyrZ → / → PA0668.1	tyrosine‑‑tRNA ligase/16S ribosomal RNA
4769238	C→A	G643C (GGT→TGT)	fusA1 ←	elongation factor G
4771103	G→A	A21V (GCG→GTG)	fusA1 ←	elongation factor G
1690604	Δ3394		[ccoQ1]–[ccoQ2]	[ccoQ1], ccoO1, ccoN1, ccoP2, [ccoQ2]
T10
position	mutation	annotation	gene	description
2210457	C→T	G287S (GGC→AGC)	PA2018 ←	multidrug efflux protein
3529234	(C)9→8	coding (221/1020 nt)	wbpL ←	glycosyltransferase WbpL
4769132	T→A	Q678L (CAG→CTG)	fusA1 ←	elongation factor G
5700136	G→T	T186N (ACC→AAC)	phaF ←	polyhydroxyalkanoate synthesis protein PhaF
5850423	G→A	P381S (CCC→TCC)	amgS ←	protein AmgS
6218111	Δ5,249 bp		PA5527–[PA5530]	PA5527, PA5528, PA5529, [PA5530]
1690964	Δ3460		[ccoO1]–[ccoO2]	[ccoO1], ccoN1, ccoP2, ccoQ2, [ccoO2]
T11
position	mutation	annotation	gene	description
2211080	T→G	K79T (AAG→ACG)	PA2018 ←	multidrug efflux protein
3529234	(C)9→8	coding (221/1020 nt)	wbpL ←	glycosyltransferase WbpL
4760200	C→G	G93A (GGT→GCT)	rplF ←	50S ribosomal protein L6
4769127	G→A	R680C (CGC→TGC)	fusA1 ←	elongation factor G
4962669	Δ11 bp	coding (387‑397/783 nt)	PA4429 ←	cytochrome C1
T12
position	mutation	annotation	gene	description
1911268	(ATGATC)2→1	coding (945‑950/1527 nt)	PA1767 ←	hypothetical protein
3529234	(C)9→8	coding (221/1020 nt)	wbpL ←	glycosyltransferase WbpL
4760200	C→G	G93A (GGT→GCT)	rplF ←	50S ribosomal protein L6
4769127	G→A	R680C (CGC→TGC)	fusA1 ←	elongation factor G
4962669	Δ11 bp	coding (387‑397/783 nt)	PA4429 ←	cytochrome C1
5229906	Δ24 bp	coding (59‑82/522 nt)	pagL ←	lipid A 3‑O‑deacylase
T13
position	mutation	annotation	gene	description
1692686	(C)6→5	coding (74/1428 nt)	ccoN1 ←	cbb3‑type cytochrome C oxidase subunit I
1911268	(ATGATC)2→1	coding (945‑950/1527 nt)	PA1767 ←	hypothetical protein
2923934	G→C	intergenic (‑2/+32)	pgsA ← / ← uvrC	CDP‑diacylglycerol‑‑glycerol‑3‑phosphate 3‑phosphatidyltransferase/excinuclease ABC subunit C
3104140	+T	coding (85/195 nt)	rpmI ←	50S ribosomal protein L35
4755817	C→G	G87A (GGT→GCT)	rpsD ←	30S ribosomal protein S4
4769801	T→C	Q455R (CAG→CGG)	fusA1 ←	elongation factor G
5618333	G→A	Q69* (CAG→TAG)	PA5001 ←	hypothetical protein
