## Supplementary File S2 for "A large-scale comparison shows that genetic changes causing antibiotic resistance in experimentally evolved *Pseudomonas aeruginosa* predict those in naturally evolved bacteria"

### Sheet: Sheet1
BioProject	BioSample	isolate name	clinical, environmental, lab	citation
PRJNA325248	SAMN10478389	1	clinical	1
PRJNA325248	SAMN10478390	2.1	clinical	1
PRJNA325248	SAMN10478391	3	clinical	1
PRJNA325248	SAMN10478392	4	clinical	1
PRJNA325248	SAMN10478393	5	clinical	1
PRJNA325248	SAMN10478394	6	clinical	1
PRJNA325248	SAMN10478395	7	clinical	1
PRJNA325248	SAMN10478396	8	clinical	1
PRJNA325248	SAMN10478397	9	clinical	1
PRJNA325248	SAMN10478398	10	clinical	1
PRJNA325248	SAMN10478399	11	clinical	1
PRJNA325248	SAMN10478400	12	clinical	1
PRJNA325248	SAMN10478401	13	clinical	1
PRJNA325248	SAMN10478402	14.1	clinical	1
PRJNA325248	SAMN10478403	14.2	clinical	1
PRJNA325248	SAMN10478404	15	clinical	1
PRJNA325248	SAMN10478405	16	clinical	1
PRJNA325248	SAMN10478406	17	clinical	1
PRJNA325248	SAMN10478407	18	clinical	1
PRJNA325248	SAMN10478408	19	clinical	1
PRJNA325248	SAMN10478409	20	clinical	1
PRJNA325248	SAMN10478410	21	clinical	1
PRJNA325248	SAMN10478411	22.1	clinical	1
PRJNA325248	SAMN10478412	22.2	clinical	1
PRJNA325248	SAMN10478301	5985	clinical	1
PRJNA325248	SAMN10478302	5987	clinical	1
PRJNA325248	SAMN10478303	5988.2	clinical	1
PRJNA325248	SAMN10478304	5988.3	clinical	1
PRJNA325248	SAMN10478305	5989	clinical	1
PRJNA325248	SAMN10478306	5990.1	clinical	1
PRJNA325248	SAMN10478307	5990.2	clinical	1
PRJNA325248	SAMN10478308	5990.3	clinical	1
PRJNA325248	SAMN10478309	5991	clinical	1
PRJNA325248	SAMN10478310	5992	clinical	1
PRJNA325248	SAMN10478311	5993	clinical	1
PRJNA325248	SAMN10478312	5994	clinical	1
PRJNA325248	SAMN10478313	5995	clinical	1
PRJNA325248	SAMN10478314	5996	clinical	1
PRJNA325248	SAMN10478315	5997	clinical	1
PRJNA325248	SAMN10478316	5998	clinical	1
PRJNA325248	SAMN10478317	5999.1	clinical	1
PRJNA325248	SAMN10478318	5999.2	clinical	1
PRJNA325248	SAMN10478319	5999.3	clinical	1
PRJNA325248	SAMN10478320	6000.1	clinical	1
PRJNA325248	SAMN10478321	6000.2	clinical	1
PRJNA325248	SAMN10478322	6000.3	clinical	1
PRJNA325248	SAMN10478323	6001	clinical	1
PRJNA325248	SAMN10478324	6003	clinical	1
PRJNA325248	SAMN10478325	6004	clinical	1
PRJNA325248	SAMN10478326	6085	clinical	1
PRJNA325248	SAMN10478327	6086.1	clinical	1
PRJNA325248	SAMN10478328	6086.2	clinical	1
PRJNA325248	SAMN10478329	6087	clinical	1
PRJNA325248	SAMN10478330	6088	clinical	1
PRJNA325248	SAMN10478331	6089	clinical	1
PRJNA325248	SAMN10478332	6090	clinical	1
PRJNA325248	SAMN10478333	6091	clinical	1
PRJNA325248	SAMN10478334	6092.2	clinical	1
PRJNA325248	SAMN10478335	6092.3	clinical	1
PRJNA325248	SAMN10478336	6093	clinical	1
PRJNA325248	SAMN10478337	6095	clinical	1
PRJNA325248	SAMN10478338	6096	clinical	1
PRJNA325248	SAMN10478339	6097.1	clinical	1
PRJNA325248	SAMN10478340	6097.3	clinical	1
PRJNA325248	SAMN10478341	6098	clinical	1
PRJNA325248	SAMN10478342	6099	clinical	1
PRJNA325248	SAMN10478343	6102	clinical	1
PRJNA325248	SAMN05226610	6822	clinical	1
PRJNA325248	SAMN10478374	110238627	clinical	1
PRJNA325248	SAMN10478363	2032935751	clinical	1
PRJNA325248	SAMN10478369	2042723558	clinical	1
PRJNA325248	SAMN10478382	3020837212	clinical	1
PRJNA325248	SAMN10478388	3052425557	clinical	1
PRJNA325248	SAMN10478362	4044301968	clinical	1
PRJNA325248	SAMN10478354	4064320487	clinical	1
PRJNA325248	SAMN10478360	4064321111	clinical	1
PRJNA325248	SAMN10478384	4084334344	clinical	1
PRJNA325248	SAMN10478387	4084336477	clinical	1
PRJNA325248	SAMN10478361	4094341901	clinical	1
PRJNA325248	SAMN10478350	4094345258	clinical	1
PRJNA325248	SAMN10478351	4094345290	clinical	1
PRJNA325248	SAMN10478385	4104355315	clinical	1
PRJNA325248	SAMN10478372	4114358565	clinical	1
PRJNA325248	SAMN10478344	4124363505	clinical	1
PRJNA325248	SAMN10478386	5014375233	clinical	1
PRJNA325248	SAMN10478380	5014375428	clinical	1
PRJNA325248	SAMN10478379	5023272159	clinical	1
PRJNA325248	SAMN10478381	5024383182	clinical	1
PRJNA325248	SAMN10478358	5034388513	clinical	1
PRJNA325248	SAMN10478383	5054408345	clinical	1
PRJNA325248	SAMN10478373	5054408352	clinical	1
PRJNA325248	SAMN10478364	9092533235	clinical	1
PRJNA325248	SAMN10478347	41004355322	clinical	1
PRJNA325248	SAMN07424124	001-5A	clinical	1
PRJNA325248	SAMN07424125	001-5B	clinical	1
PRJNA325248	SAMN07424126	001-6	clinical	1
PRJNA325248	SAMN07424134	010-4	clinical	1
PRJNA325248	SAMN07424136	014-2A	clinical	1
PRJNA325248	SAMN07424139	020MIC	clinical	1
PRJNA325248	SAMN10478367	1042828174-20	clinical	1
PRJNA325248	SAMN10478368	1042828174-21	clinical	1
PRJNA325248	SAMN10478145	128S180412BSL_PA2	clinical	1
PRJNA325248	SAMN10478146	136S260811BSL_PA1	clinical	1
PRJNA325248	SAMN10478147	136S260811BSL_PA2	clinical	1
PRJNA325248	SAMN10478148	136S260811BSL_PA3	clinical	1
PRJNA325248	SAMN10478149	144S190811BSL_PA1	clinical	1
PRJNA325248	SAMN10478150	144S190811BSL_PA2	clinical	1
PRJNA325248	SAMN10478151	145S200511BSL_PA2	clinical	1
PRJNA325248	SAMN10478152	175S070312EX2DAY21_PA1	clinical	1
PRJNA325248	SAMN10478153	175S070312EX2DAY21_PA2	clinical	1
PRJNA325248	SAMN10478154	192S190811BSL_PA1	clinical	1
PRJNA325248	SAMN10478155	192S190811BSL_PA2	clinical	1
PRJNA325248	SAMN10478156	192S190811BSL_PA3	clinical	1
PRJNA325248	SAMN10478157	197S020911BSL_PA1	clinical	1
PRJNA325248	SAMN10478158	197S020911BSL_PA2	clinical	1
PRJNA325248	SAMN10478159	197S020911BSL_PA3	clinical	1
PRJNA325248	SAMN10478160	197S020911BSL_PA4	clinical	1
PRJNA325248	SAMN05226628	1BAE	clinical	1
PRJNA325248	SAMN10478161	201s070911bsl_PA1	clinical	1
PRJNA325248	SAMN10478162	201s070911bsl_PA2	clinical	1
PRJNA325248	SAMN10478163	259S240811BSL_PA1	clinical	1
PRJNA325248	SAMN10478164	259S240811BSL_PA2	clinical	1
PRJNA325248	SAMN10478165	266S141211BSL_PA1	clinical	1
PRJNA325248	SAMN10478166	272S250511BSL_PA1	clinical	1
PRJNA325248	SAMN10478167	274S010611BSL_PA1	clinical	1
PRJNA325248	SAMN10478168	278S180511BSL_PA1	clinical	1
PRJNA325248	SAMN10478169	278S180511BSL_PA2	clinical	1
PRJNA325248	SAMN10478170	286S270711BSL_PA1	clinical	1
PRJNA325248	SAMN10478171	293S080611BSL_PA1	clinical	1
PRJNA325248	SAMN10478172	293S080611BSL_PA2	clinical	1
PRJNA325248	SAMN10478173	295s071211BSL_PA1	clinical	1
PRJNA325248	SAMN10478174	295s071211BSL_PA2	clinical	1
PRJNA325248	SAMN10478175	298S020611BSL_PA1	clinical	1
PRJNA325248	SAMN10478140	29S030611BSL_PA1	clinical	1
PRJNA325248	SAMN05226614	2A42	clinical	1
PRJNA325248	SAMN05226631	2C22	clinical	1
PRJNA325248	SAMN05226616	2D9A	clinical	1
PRJNA325248	SAMN10478139	2S030611BSL_PA1	clinical	1
PRJNA325248	SAMN10478176	313s141011BSL_PA1	clinical	1
PRJNA325248	SAMN10478177	318S170811BSL_PA1	clinical	1
PRJNA325248	SAMN10478178	318S170811BSL_PA2	clinical	1
PRJNA325248	SAMN10478179	320S290711BSL_PA1	clinical	1
PRJNA325248	SAMN10478180	320S290711BSL_PA2	clinical	1
PRJNA325248	SAMN10478181	326S290611BSL_PA1	clinical	1
PRJNA325248	SAMN10478182	326S290611BSL_PA2	clinical	1
PRJNA325248	SAMN10478183	326S290611BSL_PA3	clinical	1
PRJNA325248	SAMN10478184	333S200112BSL_PA1	clinical	1
PRJNA325248	SAMN10478141	37s051011BSL_PA1	clinical	1
PRJNA325248	SAMN05226630	3C52	clinical	1
PRJNA325248	SAMN05226608	3C52(K)	clinical	1
PRJNA325248	SAMN05226617	4012(0)	clinical	1
PRJNA325248	SAMN10478376	4104355340-13	clinical	1
PRJNA325248	SAMN10478375	4104355340-15	clinical	1
PRJNA325248	SAMN10478366	4124363474-14	clinical	1
PRJNA325248	SAMN10478365	4124363474-15	clinical	1
PRJNA325248	SAMN10478142	44s031011BSL_PA1	clinical	1
PRJNA325248	SAMN10478143	44s031011BSL_PA2	clinical	1
PRJNA325248	SAMN10478348	5024379144-14	clinical	1
PRJNA325248	SAMN10478349	5024379144-15	clinical	1
PRJNA325248	SAMN10478378	5024382738-25	clinical	1
PRJNA325248	SAMN10478377	5024382738-26	clinical	1
PRJNA325248	SAMN10478370	5024382749-13	clinical	1
PRJNA325248	SAMN10478371	5024382749-14	clinical	1
PRJNA325248	SAMN10478352	5034388498-20	clinical	1
PRJNA325248	SAMN10478353	5034388498-21	clinical	1
PRJNA325248	SAMN10478345	5054407658-16	clinical	1
PRJNA325248	SAMN10478355	5054408350-18	clinical	1
PRJNA325248	SAMN10478356	5054408350-20	clinical	1
PRJNA325248	SAMN10478357	5054408350-22	clinical	1
PRJNA325248	SAMN07424046	5BR2	clinical	1
PRJNA325248	SAMN10478144	66S100212BSL _PA1	clinical	1
PRJNA325248	SAMN05226602	6D92(H)	clinical	1
PRJNA325248	SAMN05226622	6D92(H)	clinical	1
PRJNA325248	SAMN05226621	6D92(H)	clinical	1
PRJNA325248	SAMN05226604	6D92(H)	clinical	1
PRJNA325248	SAMN05226603	6D92(H)	clinical	1
PRJNA325248	SAMN07423907	934436V	clinical	1
PRJNA325248	SAMN07424142	A3	clinical	1
PRJNA325248	SAMN07424216	AA43	clinical	1
PRJNA325248	SAMN07424217	AA44	clinical	1
PRJNA325248	SAMN05226620	AF9A	clinical	1
PRJNA325248	SAMN07424009	AMT0005-1	clinical	1
PRJNA325248	SAMN10478460	AMT0005-135	clinical	1
PRJNA325248	SAMN10478461	AMT0005-136	clinical	1
PRJNA325248	SAMN10478462	AMT0005-137	clinical	1
PRJNA325248	SAMN07424010	AMT0005-138	clinical	1
PRJNA325248	SAMN07424011	AMT0006-1	clinical	1
PRJNA325248	SAMN10478463	AMT0006-64	clinical	1
PRJNA325248	SAMN10478464	AMT0006-65	clinical	1
PRJNA325248	SAMN07424012	AMT0006-66	clinical	1
PRJNA325248	SAMN07424014	AMT0020-1	clinical	1
PRJNA325248	SAMN10478465	AMT0020-83	clinical	1
PRJNA325248	SAMN07424013	AMT0020-84	clinical	1
PRJNA325248	SAMN10478466	AMT0026-1	clinical	1
PRJNA325248	SAMN10478467	AMT0026-2	clinical	1
PRJNA325248	SAMN07424015	AMT0026-3	clinical	1
PRJNA325248	SAMN07424016	AMT0026-67	clinical	1
PRJNA325248	SAMN07424017	AMT0046-1	clinical	1
PRJNA325248	SAMN10478468	AMT0046-107	clinical	1
PRJNA325248	SAMN10478469	AMT0046-108	clinical	1
PRJNA325248	SAMN07424018	AMT0046-109	clinical	1
PRJNA325248	SAMN10478470	AMT0047-125	clinical	1
PRJNA325248	SAMN10478471	AMT0047-2	clinical	1
PRJNA325248	SAMN07424019	AMT0071-76	clinical	1
PRJNA325248	SAMN07423904	AT19	clinical	1
PRJNA325248	SAMN07423905	AT31	clinical	1
PRJNA325248	SAMN07423906	AT40	clinical	1
PRJNA325248	SAMN07423903	AT7	clinical	1
PRJNA325248	SAMN06320145	ATCC BAA-2108	clinical	1
PRJNA325248	SAMN06320146	ATCC BAA-2109	clinical	1
PRJNA325248	SAMN06320147	ATCC BAA-2110	clinical	1
PRJNA325248	SAMN06320148	ATCC BAA-2111	clinical	1
PRJNA325248	SAMN06320149	ATCC BAA-2112	clinical	1
PRJNA325248	SAMN06320150	ATCC BAA-2113	clinical	1
PRJNA325248	SAMN06320151	ATCC BAA-2114	clinical	1
PRJNA325248	SAMN07424000	AUS021	clinical	1
PRJNA325248	SAMN07423951	AUS026	clinical	1
PRJNA325248	SAMN07423952	AUS029	clinical	1
PRJNA325248	SAMN07423990	AUS050	clinical	1
PRJNA325248	SAMN07423954	AUS054	clinical	1
PRJNA325248	SAMN07423944	AUS058	clinical	1
PRJNA325248	SAMN07423955	AUS066	clinical	1
PRJNA325248	SAMN07423956	AUS073	clinical	1
PRJNA325248	SAMN10478455	AUS074	clinical	1
PRJNA325248	SAMN07423957	AUS077	clinical	1
PRJNA325248	SAMN07423929	AUS083	clinical	1
PRJNA325248	SAMN07423930	AUS088	clinical	1
PRJNA325248	SAMN07423958	AUS089	clinical	1
PRJNA325248	SAMN07423959	AUS093	clinical	1
PRJNA325248	SAMN07423961	AUS105	clinical	1
PRJNA325248	SAMN07423962	AUS106	clinical	1
PRJNA325248	SAMN07423909	AUS127	clinical	1
PRJNA325248	SAMN07423969	AUS148	clinical	1
PRJNA325248	SAMN07423950	AUS304	clinical	1
PRJNA325248	SAMN07424003	AUS305	clinical	1
PRJNA325248	SAMN07423943	AUS327	clinical	1
PRJNA325248	SAMN07423991	AUS434	clinical	1
PRJNA325248	SAMN07423992	AUS436	clinical	1
PRJNA325248	SAMN07423933	AUS476	clinical	1
PRJNA325248	SAMN07423979	AUS489	clinical	1
PRJNA325248	SAMN07423980	AUS491	clinical	1
PRJNA325248	SAMN07423981	AUS496	clinical	1
PRJNA325248	SAMN07423982	AUS499	clinical	1
PRJNA325248	SAMN07423989	AUS537	clinical	1
PRJNA325248	SAMN07423997	AUS595	clinical	1
PRJNA325248	SAMN07423986	AUS631	clinical	1
PRJNA325248	SAMN07423987	AUS674	clinical	1
PRJNA325248	SAMN07423988	AUS675	clinical	1
PRJNA325248	SAMN07423953	AUS702	clinical	1
PRJNA325248	SAMN10478459	AUS717	clinical	1
PRJNA325248	SAMN07424008	AUS719	clinical	1
PRJNA325248	SAMN07424007	AUS720	clinical	1
PRJNA325248	SAMN10478458	AUS727	clinical	1
PRJNA325248	SAMN10478557	BJ2	clinical	1
PRJNA325248	SAMN10478555	BJ4	clinical	1
PRJNA325248	SAMN07424144	C3	clinical	1
PRJNA325248	SAMN07424047	C3128	clinical	1
PRJNA325248	SAMN07424041	C5311	clinical	1
PRJNA325248	SAMN07424192	CF127	clinical	1
PRJNA325248	SAMN07424191	CF27	clinical	1
PRJNA325248	SAMN07424190	CF5	clinical	1
PRJNA325248	SAMN07424119	DUN-001-2A	clinical	1
PRJNA325248	SAMN07424120	DUN-001-2B	clinical	1
PRJNA325248	SAMN07424121	DUN-001-3A	clinical	1
PRJNA325248	SAMN07424122	DUN-001-3B	clinical	1
PRJNA325248	SAMN07424123	DUN-001-4	clinical	1
PRJNA325248	SAMN07424141	DUN-001A	clinical	1
PRJNA325248	SAMN07424117	DUN-001B	clinical	1
PRJNA325248	SAMN07424118	DUN-001C	clinical	1
PRJNA325248	SAMN07424127	DUN-002C	clinical	1
PRJNA325248	SAMN07424128	DUN-003B	clinical	1
PRJNA325248	SAMN07424129	DUN-004	clinical	1
PRJNA325248	SAMN07424130	DUN-006	clinical	1
PRJNA325248	SAMN07424131	DUN-007-2	clinical	1
PRJNA325248	SAMN07424132	DUN-008	clinical	1
PRJNA325248	SAMN07424133	DUN-009B	clinical	1
PRJNA325248	SAMN07424135	DUN-013	clinical	1
PRJNA325248	SAMN07424137	DUN-015A	clinical	1
PRJNA325248	SAMN07424138	DUN-018	clinical	1
PRJNA325248	SAMN07424140	DUN-024-1	clinical	1
PRJNA325248	SAMN07424146	E2_H133420224	clinical	1
PRJNA325248	SAMN05226618	E82A	clinical	1
PRJNA325248	SAMN05226619	EC22	clinical	1
PRJNA325248	SAMN05226623	EC2A	clinical	1
PRJNA325248	SAMN05226629	F429	clinical	1
PRJNA325248	SAMN05226607	F69A	clinical	1
PRJNA325248	SAMN05226606	F69A	clinical	1
PRJNA325248	SAMN10478558	FM4	clinical	1
PRJNA325248	SAMN07424148	G2	clinical	1
PRJNA325248	SAMN07424149	H3	clinical	1
PRJNA325248	SAMN10478546	HCF100	clinical	1
PRJNA325248	SAMN10478542	HCF19	clinical	1
PRJNA325248	SAMN10478547	HCF238	clinical	1
PRJNA325248	SAMN10478548	HCF331	clinical	1
PRJNA325248	SAMN10478549	HCF336	clinical	1
PRJNA325248	SAMN10478550	HCF367	clinical	1
PRJNA325248	SAMN10478551	HCF410	clinical	1
PRJNA325248	SAMN10478543	HCF483	clinical	1
PRJNA325248	SAMN10478552	HCF5	clinical	1
PRJNA325248	SAMN10478544	HCF55	clinical	1
PRJNA325248	SAMN10478553	HCF591	clinical	1
PRJNA325248	SAMN10478554	HCF73	clinical	1
PRJNA325248	SAMN10478545	HCF86	clinical	1
PRJNA325248	SAMN10478528	HJ2	clinical	1
PRJNA325248	SAMN07424095	JD303	clinical	1
PRJNA325248	SAMN07424163	LiP10a	clinical	1
PRJNA325248	SAMN07424164	LiP10b	clinical	1
PRJNA325248	SAMN07424165	LiP11	clinical	1
PRJNA325248	SAMN07424166	LiP12	clinical	1
PRJNA325248	SAMN07424167	LiP13	clinical	1
PRJNA325248	SAMN07424168	LiP14	clinical	1
PRJNA325248	SAMN07424150	LiP1a	clinical	1
PRJNA325248	SAMN07424151	LiP1c	clinical	1
PRJNA325248	SAMN07424152	LiP1d	clinical	1
PRJNA325248	SAMN07424153	LiP2a	clinical	1
PRJNA325248	SAMN07424154	LiP2b	clinical	1
PRJNA325248	SAMN07424155	LiP2c	clinical	1
PRJNA325248	SAMN07424156	LiP3	clinical	1
PRJNA325248	SAMN07424157	LiP4	clinical	1
PRJNA325248	SAMN07424158	LiP5	clinical	1
PRJNA325248	SAMN07424159	LiP6	clinical	1
PRJNA325248	SAMN07424160	LiP7	clinical	1
PRJNA325248	SAMN07424161	LiP8	clinical	1
PRJNA325248	SAMN07424162	LiP9	clinical	1
PRJNA325248	SAMN10478525	MCF104	clinical	1
PRJNA325248	SAMN10478522	MCF134	clinical	1
PRJNA325248	SAMN10478523	MCF149	clinical	1
PRJNA325248	SAMN10478524	MCF178	clinical	1
PRJNA325248	SAMN10478526	MCF182	clinical	1
PRJNA325248	SAMN07424242	MCF191	clinical	1
PRJNA325248	SAMN10478527	MCF199	clinical	1
PRJNA325248	SAMN10478516	MCF206	clinical	1
PRJNA325248	SAMN07424243	MCF363	clinical	1
PRJNA325248	SAMN10478518	MCF430	clinical	1
PRJNA325248	SAMN07424244	MCF561	clinical	1
PRJNA325248	SAMN10478519	MCF879	clinical	1
PRJNA325248	SAMN10478520	MCF922	clinical	1
PRJNA325248	SAMN07424100	MSB2949	clinical	1
PRJNA325248	SAMN07424102	MSB3405	clinical	1
PRJNA325248	SAMN10478560	NN5	clinical	1
PRJNA325248	SAMN10478561	OY15	clinical	1
PRJNA325248	SAMN10478556	OY3	clinical	1
PRJNA325248	SAMN10478204	PAC106A	clinical	1
PRJNA325248	SAMN10478200	PAC107A	clinical	1
PRJNA325248	SAMN10478230	PAC108A	clinical	1
PRJNA325248	SAMN10478198	PAC10A	clinical	1
PRJNA325248	SAMN10478199	PAC10B	clinical	1
PRJNA325248	SAMN10478249	PAC112A	clinical	1
PRJNA325248	SAMN10478231	PAC115A	clinical	1
PRJNA325248	SAMN10478208	PAC117A	clinical	1
PRJNA325248	SAMN10478209	PAC117B	clinical	1
PRJNA325248	SAMN10478232	PAC118A	clinical	1
PRJNA325248	SAMN10478201	PAC11A	clinical	1
PRJNA325248	SAMN10478245	PAC127A	clinical	1
PRJNA325248	SAMN10478246	PAC127B	clinical	1
PRJNA325248	SAMN10478205	PAC13A	clinical	1
PRJNA325248	SAMN10478206	PAC13B	clinical	1
PRJNA325248	SAMN10478207	PAC13C	clinical	1
PRJNA325248	SAMN10478210	PAC14B	clinical	1
PRJNA325248	SAMN10478211	PAC15A	clinical	1
PRJNA325248	SAMN10478212	PAC15B	clinical	1
PRJNA325248	SAMN10478213	PAC17A	clinical	1
PRJNA325248	SAMN10478216	PAC18A	clinical	1
PRJNA325248	SAMN10478217	PAC18B	clinical	1
PRJNA325248	SAMN10478222	PAC22A	clinical	1
PRJNA325248	SAMN10478225	PAC23A	clinical	1
PRJNA325248	SAMN10478233	PAC31A	clinical	1
PRJNA325248	SAMN10478234	PAC31B	clinical	1
PRJNA325248	SAMN10478218	PAC33A	clinical	1
PRJNA325248	SAMN10478219	PAC33B	clinical	1
PRJNA325248	SAMN10478243	PAC38A	clinical	1
PRJNA325248	SAMN10478244	PAC38B	clinical	1
PRJNA325248	SAMN10478192	PAC39A	clinical	1
PRJNA325248	SAMN10478235	PAC42A	clinical	1
PRJNA325248	SAMN10478226	PAC44A	clinical	1
PRJNA325248	SAMN10478227	PAC44B	clinical	1
PRJNA325248	SAMN10478228	PAC44C	clinical	1
PRJNA325248	SAMN10478229	PAC44D	clinical	1
PRJNA325248	SAMN10478188	PAC46A	clinical	1
PRJNA325248	SAMN10478185	PAC54A	clinical	1
PRJNA325248	SAMN10478214	PAC56A	clinical	1
PRJNA325248	SAMN10478215	PAC56B	clinical	1
PRJNA325248	SAMN10478186	PAC5A	clinical	1
PRJNA325248	SAMN10478187	PAC5B	clinical	1
PRJNA325248	SAMN10478247	PAC60A	clinical	1
PRJNA325248	SAMN10478189	PAC61A	clinical	1
PRJNA325248	SAMN10478190	PAC6A	clinical	1
PRJNA325248	SAMN10478191	PAC6B	clinical	1
PRJNA325248	SAMN10478236	PAC70A	clinical	1
PRJNA325248	SAMN10478237	PAC70B	clinical	1
PRJNA325248	SAMN10478193	PAC74A	clinical	1
PRJNA325248	SAMN10478248	PAC76A	clinical	1
PRJNA325248	SAMN10478220	PAC78A	clinical	1
PRJNA325248	SAMN10478221	PAC78B	clinical	1
PRJNA325248	SAMN10478202	PAC79A	clinical	1
PRJNA325248	SAMN10478203	PAC79B	clinical	1
PRJNA325248	SAMN10478238	PAC80A	clinical	1
PRJNA325248	SAMN10478250	PAC81A	clinical	1
PRJNA325248	SAMN10478251	PAC81B	clinical	1
PRJNA325248	SAMN10478223	PAC84A	clinical	1
PRJNA325248	SAMN10478252	PAC91A	clinical	1
PRJNA325248	SAMN10478194	PAC93A	clinical	1
PRJNA325248	SAMN10478195	PAC93B	clinical	1
PRJNA325248	SAMN10478196	PAC93C	clinical	1
PRJNA325248	SAMN10478224	PAC94A	clinical	1
PRJNA325248	SAMN10478253	PAC95A	clinical	1
PRJNA325248	SAMN10478254	PAC95B	clinical	1
PRJNA325248	SAMN10478255	PAC97A	clinical	1
PRJNA325248	SAMN10478239	PAC98A	clinical	1
PRJNA325248	SAMN10478240	PAC98B	clinical	1
PRJNA325248	SAMN10478241	PAC98C	clinical	1
PRJNA325248	SAMN10478242	PAC98D	clinical	1
PRJNA325248	SAMN10478197	PAC9A	clinical	1
PRJNA325248	SAMN10478531	PD1	clinical	1
PRJNA325248	SAMN07424101	S1983	clinical	1
PRJNA325248	SAMN07424097	S2239_15	clinical	1
PRJNA325248	SAMN07424098	S2239_16	clinical	1
PRJNA325248	SAMN07424099	S2820	clinical	1
PRJNA325248	SAMN10478559	SC1	clinical	1
PRJNA325248	SAMN10478566	SMC1585	clinical	1
PRJNA325248	SAMN10478567	SMC1587	clinical	1
PRJNA325248	SAMN10478568	SMC1595	clinical	1
PRJNA325248	SAMN10478569	SMC1596	clinical	1
PRJNA325248	SAMN10478570	SMC5450	clinical	1
PRJNA325248	SAMN10478571	SMC5451	clinical	1
PRJNA325248	SAMN10478530	SS1	clinical	1
PRJNA325248	SAMN07424103	U0272B	clinical	1
PRJNA325248	SAMN07424104	U0284	clinical	1
PRJNA325248	SAMN07424105	U0288B	clinical	1
PRJNA325248	SAMN07424106	U0306	clinical	1
PRJNA325248	SAMN07424107	U0310A	clinical	1
PRJNA325248	SAMN07424108	U0330A	clinical	1
PRJNA325248	SAMN07424109	U350	clinical	1
PRJNA325248	SAMN07424110	U372	clinical	1
PRJNA325248	SAMN07424111	U397A	clinical	1
PRJNA325248	SAMN07424112	U413A	clinical	1
PRJNA325248	SAMN07424113	U421	clinical	1
PRJNA325248	SAMN07424114	U435	clinical	1
PRJNA325248	SAMN07424115	U451	clinical	1
PRJNA325248	SAMN07424116	U454A	clinical	1
PRJNA325248	SAMN10478539	Zw115	clinical	1
PRJNA325248	SAMN10478533	Zw31	clinical	1
PRJNA325248	SAMN10478534	Zw49	clinical	1
PRJNA325248	SAMN10478540	Zw5	clinical	1
PRJNA325248	SAMN10478535	Zw64	clinical	1
PRJNA325248	SAMN10478562	Zw64_2	clinical	1
PRJNA325248	SAMN10478541	Zw70	clinical	1
PRJNA325248	SAMN10478565	Zw73_1	clinical	1
PRJNA325248	SAMN10478563	Zw73_2	clinical	1
PRJNA325248	SAMN10478564	Zw75_2	clinical	1
PRJNA325248	SAMN10478538	Zw9	clinical	1
PRJNA542028	SAMN11606715	PAO1	lab_control	3
PRJNA542028	SAMN11606716	PAO1(6)	lab_control	3
PRJNA542028	SAMN11606717	T1	lab_evo	3
PRJNA542028	SAMN11606718	T2	lab_evo	3
PRJNA542028	SAMN11606719	T3	lab_evo	3
PRJNA542028	SAMN11606720	T4	lab_evo	3
PRJNA542028	SAMN11606721	T5	lab_evo	3
PRJNA542028	SAMN11606722	T6	lab_evo	3
PRJNA542028	SAMN11606723	T7	lab_evo	3
PRJNA542028	SAMN11606724	T8	lab_evo	3
PRJNA542028	SAMN11606725	T9	lab_evo	3
PRJNA542028	SAMN11606726	T10	lab_evo	3
PRJNA542028	SAMN11606727	T11	lab_evo	3
PRJNA542028	SAMN11606728	T12	lab_evo	3
PRJNA542028	SAMN11606729	T13	lab_evo	3
PRJNA542028	SAMN11606730	M1	lab_evo	3
PRJNA542028	SAMN11606731	M2	lab_evo	3
PRJNA542028	SAMN11606732	M3	lab_evo	3
PRJNA542028	SAMN11606733	M4	lab_evo	3
PRJNA542028	SAMN11606734	M5	lab_evo	3
PRJNA542028	SAMN11606735	M6	lab_evo	3
PRJNA542028	SAMN11606736	M7	lab_evo	3
PRJNA542028	SAMN11606737	M8	lab_evo	3
PRJNA542028	SAMN11606738	M9	lab_evo	3
PRJNA542028	SAMN11606739	M10	lab_evo	3
PRJNA542028	SAMN11606740	M11	lab_evo	3
PRJNA542028	SAMN11606741	M12	lab_evo	3
PRJNA542028	SAMN11606742	M13	lab_evo	3
PRJNA542028	SAMN11606743	C1	lab_evo	3
PRJNA542028	SAMN11606744	C2	lab_evo	3
PRJNA542028	SAMN11606745	C3	lab_evo	3
PRJNA542028	SAMN11606746	C4	lab_evo	3
PRJNA542028	SAMN11606747	C5	lab_evo	3
PRJNA542028	SAMN11606748	C6	lab_evo	3
PRJNA542028	SAMN11606749	C7	lab_evo	3
PRJNA542028	SAMN11606750	C8	lab_evo	3
PRJNA542028	SAMN11606751	C9	lab_evo	3
PRJNA542028	SAMN11606752	C10	lab_evo	3
PRJNA542028	SAMN11606753	C11	lab_evo	3
PRJNA542028	SAMN11606754	C12	lab_evo	3
PRJNA542028	SAMN11606755	C13	lab_evo	3
PRJNA542028	SAMN11606756	BAXA_008A1	clinical	3
PRJNA542028	SAMN11606757	BEHO_003A1	clinical	3
PRJNA542028	SAMN11606758	DUN_021A3	clinical	3
PRJNA542028	SAMN11606759	LINA_007A1	clinical	3
PRJNA542028	SAMN11606760	STCA_006A2	clinical	3
PRJNA542028	SAMN11606761	ORME_001A1	clinical	3
PRJEB14952		A1	clinical	2
PRJEB14952		A2	clinical	2
PRJEB14952		A3	clinical	2
PRJEB14952		A12	clinical	2
PRJEB14952		A19	clinical	2
PRJEB14952		A36	clinical	2
PRJEB14952		A46	clinical	2
PRJEB14952		A100	clinical	2
PRJEB14952		A106	clinical	2
PRJEB14952		A119	clinical	2
PRJEB14952		A163	clinical	2
PRJEB14952		B3	clinical	2
PRJEB14952		B16	clinical	2
PRJEB14952		B34	clinical	2
PRJEB14952		B37	clinical	2
PRJEB14952		B62	clinical	2
PRJEB14952		B113	clinical	2
PRJEB14952		B114	clinical	2
PRJEB14952		B199	clinical	2
PRJEB14952		C2	clinical	2
PRJEB14952		C3	clinical	2
PRJEB14952		C6	clinical	2
PRJEB14952		C7	clinical	2
PRJEB14952		C8	clinical	2
PRJEB14952		C10	clinical	2
PRJEB14952		C11	clinical	2
PRJEB14952		C12	clinical	2
PRJEB14952		C13	clinical	2
PRJEB14952		C18	clinical	2
PRJEB14952		C20	clinical	2
PRJEB14952		C21	clinical	2
PRJEB14952		C25	clinical	2
PRJEB14952		C29	clinical	2
PRJEB14952		C30	clinical	2
PRJEB14952		C31	clinical	2
PRJEB14952		C36	clinical	2
PRJEB14952		C42	clinical	2
PRJEB14952		C43	clinical	2
PRJEB14952		C49	clinical	2
PRJEB14952		C51	clinical	2
PRJEB14952		C54	clinical	2
PRJEB14952		C55	clinical	2
PRJEB14952		C61	clinical	2
PRJEB14952		C63	clinical	2
PRJEB14952		C64	clinical	2
PRJEB14952		C69	clinical	2
PRJEB14952		C71	clinical	2
PRJEB14952		C73	clinical	2
PRJEB14952		C74	clinical	2
PRJEB14952		C76	clinical	2
PRJEB14952		C77	clinical	2
PRJEB14952		C78	clinical	2
PRJEB14952		C79	clinical	2
PRJEB14952		C86	clinical	2
PRJEB14952		C87	clinical	2
PRJEB14952		C88	clinical	2
PRJEB14952		C89	clinical	2
PRJEB14952		C91	clinical	2
PRJEB14952		C92	clinical	2
PRJEB14952		C94	clinical	2
PRJEB14952		C95	clinical	2
PRJEB14952		C100	clinical	2
PRJEB14952		C101	clinical	2
PRJEB14952		C104	clinical	2
PRJEB14952		C105	clinical	2
PRJEB14952		C107	clinical	2
PRJEB14952		C108	clinical	2
PRJEB14952		C109	clinical	2
PRJEB14952		C110	clinical	2
PRJEB14952		C114	clinical	2
PRJEB14952		C116	clinical	2
PRJEB14952		C119	clinical	2
PRJEB14952		C120	clinical	2
PRJEB14952		C123	clinical	2
PRJEB14952		C124	clinical	2
PRJEB14952		C125	clinical	2
PRJEB14952		C127	clinical	2
PRJEB14952		C129	clinical	2
PRJEB14952		C131	clinical	2
PRJEB14952		C133	clinical	2
PRJEB14952		C134	clinical	2
PRJEB14952		C135	clinical	2
PRJEB14952		C137	clinical	2
PRJEB14952		C139	clinical	2
PRJEB14952		C141	clinical	2
PRJEB14952		C142	clinical	2
PRJEB14952		C143	clinical	2
PRJEB14952		C146	clinical	2
PRJEB14952		C149	clinical	2
PRJEB14952		C150	clinical	2
PRJEB14952		C151	clinical	2
PRJEB14952		C153	clinical	2
PRJEB14952		C155	clinical	2
PRJEB14952		C156	clinical	2
PRJEB14952		C158	clinical	2
PRJEB14952		C159	clinical	2
PRJEB14952		C160	clinical	2
PRJEB14952		C161	clinical	2
PRJEB14952		C164	clinical	2
PRJEB14952		C167	clinical	2
PRJEB14952		C168	clinical	2
PRJNA325248	SAMN07424042	59.2	environmental	1
PRJNA325248	SAMN10478502	62	environmental	1
PRJNA325248	SAMN10478256	18G	environmental	1
PRJNA325248	SAMN10478259	19R	environmental	1
PRJNA325248	SAMN10478257	19SJO	environmental	1
PRJNA325248	SAMN10478258	19SJV	environmental	1
PRJNA325248	SAMN10478260	19SV	environmental	1
PRJNA325248	SAMN10478262	32SB	environmental	1
PRJNA325248	SAMN10478261	32SP	environmental	1
PRJNA325248	SAMN10478263	34JS	environmental	1
PRJNA325248	SAMN05226611	3C1A	environmental	1
PRJNA325248	SAMN10478265	57RV	environmental	1
PRJNA325248	SAMN10478264	57SJ	environmental	1
PRJNA325248	SAMN10478266	78RV	environmental	1
PRJNA325248	SAMN10478427	AUS110	environmental	1
PRJNA325248	SAMN10478429	AUS122	environmental	1
PRJNA325248	SAMN10478430	AUS125	environmental	1
PRJNA325248	SAMN10478431	AUS128	environmental	1
PRJNA325248	SAMN10478432	AUS136	environmental	1
PRJNA325248	SAMN10478433	AUS139	environmental	1
PRJNA325248	SAMN10478435	AUS141	environmental	1
PRJNA325248	SAMN10478436	AUS153	environmental	1
PRJNA325248	SAMN10478437	AUS155	environmental	1
PRJNA325248	SAMN10478438	AUS156	environmental	1
PRJNA325248	SAMN10478439	AUS157	environmental	1
PRJNA325248	SAMN10478440	AUS158	environmental	1
PRJNA325248	SAMN10478441	AUS174	environmental	1
PRJNA325248	SAMN10478442	AUS175	environmental	1
PRJNA325248	SAMN10478443	AUS176	environmental	1
PRJNA325248	SAMN10478444	AUS177	environmental	1
PRJNA325248	SAMN10478445	AUS178	environmental	1
PRJNA325248	SAMN07423914	AUS195	environmental	1
PRJNA325248	SAMN10478413	AUS209	environmental	1
PRJNA325248	SAMN10478414	AUS214	environmental	1
PRJNA325248	SAMN07423922	AUS217	environmental	1
PRJNA325248	SAMN10478415	AUS221	environmental	1
PRJNA325248	SAMN10478417	AUS222	environmental	1
PRJNA325248	SAMN10478419	AUS226	environmental	1
PRJNA325248	SAMN10478420	AUS227	environmental	1
PRJNA325248	SAMN10478418	AUS258	environmental	1
PRJNA325248	SAMN10478425	AUS265	environmental	1
PRJNA325248	SAMN10478423	AUS277	environmental	1
PRJNA325248	SAMN07423940	AUS306	environmental	1
PRJNA325248	SAMN10478434	AUS311	environmental	1
PRJNA325248	SAMN07423938	AUS321	environmental	1
PRJNA325248	SAMN07423941	AUS328	environmental	1
PRJNA325248	SAMN07423939	AUS339	environmental	1
PRJNA325248	SAMN07423931	AUS343	environmental	1
PRJNA325248	SAMN07423947	AUS355	environmental	1
PRJNA325248	SAMN07423918	AUS438	environmental	1
PRJNA325248	SAMN10478454	AUS449	environmental	1
PRJNA325248	SAMN10478421	AUS452	environmental	1
PRJNA325248	SAMN10478446	AUS464	environmental	1
PRJNA325248	SAMN07423917	AUS465	environmental	1
PRJNA325248	SAMN10478447	AUS500	environmental	1
PRJNA325248	SAMN10478448	AUS501	environmental	1
PRJNA325248	SAMN07423921	AUS502	environmental	1
PRJNA325248	SAMN07423960	AUS503	environmental	1
PRJNA325248	SAMN07423942	AUS504	environmental	1
PRJNA325248	SAMN10478449	AUS505	environmental	1
PRJNA325248	SAMN07423970	AUS506	environmental	1
PRJNA325248	SAMN07423983	AUS507	environmental	1
PRJNA325248	SAMN10478450	AUS510	environmental	1
PRJNA325248	SAMN10478451	AUS511	environmental	1
PRJNA325248	SAMN10478452	AUS512	environmental	1
PRJNA325248	SAMN10478422	AUS516	environmental	1
PRJNA325248	SAMN07423937	AUS517	environmental	1
PRJNA325248	SAMN07423913	AUS518	environmental	1
PRJNA325248	SAMN10478426	AUS523	environmental	1
PRJNA325248	SAMN10478416	AUS525	environmental	1
PRJNA325248	SAMN10478453	AUS526	environmental	1
PRJNA325248	SAMN10478424	AUS527	environmental	1
PRJNA325248	SAMN07424026	Co398373	environmental	1
PRJNA325248	SAMN07424086	Cotonu1	environmental	1
PRJNA325248	SAMN07424245	E1-WATER-2	environmental	1
PRJNA325248	SAMN07424189	E2	environmental	1
PRJNA325248	SAMN07424246	E2-DN-2	environmental	1
PRJNA325248	SAMN05226612	E42A(B)	environmental	1
PRJNA325248	SAMN07424247	F1-DN-2	environmental	1
PRJNA325248	SAMN05226615	F462	environmental	1
PRJNA325248	SAMN05226613	FA0A	environmental	1
PRJNA325248	SAMN07424248	G1-WATER-2A	environmental	1
PRJNA325248	SAMN10478529	H2	environmental	1
PRJNA325248	SAMN10478473	Jp100	environmental	1
PRJNA325248	SAMN07424069	Jp1140	environmental	1
PRJNA325248	SAMN10478477	Jp1155	environmental	1
PRJNA325248	SAMN10478478	Jp1170	environmental	1
PRJNA325248	SAMN10478479	Jp1200	environmental	1
PRJNA325248	SAMN10478480	Jp1206	environmental	1
PRJNA325248	SAMN10478481	Jp1303	environmental	1
PRJNA325248	SAMN10478474	Jp222	environmental	1
PRJNA325248	SAMN07424067	Jp224	environmental	1
PRJNA325248	SAMN10478475	Jp238	environmental	1
PRJNA325248	SAMN10478476	Jp241	environmental	1
PRJNA325248	SAMN07424065	Jp54	environmental	1
PRJNA325248	SAMN10478472	Jp60	environmental	1
PRJNA325248	SAMN07424066	Jp97	environmental	1
PRJNA325248	SAMN07424201	JYH10	environmental	1
PRJNA325248	SAMN10478507	JYH11	environmental	1
PRJNA325248	SAMN07424202	JYH12	environmental	1
PRJNA325248	SAMN10478508	JYH13	environmental	1
PRJNA325248	SAMN07424203	JYH14	environmental	1
PRJNA325248	SAMN10478509	JYH15	environmental	1
PRJNA325248	SAMN07424204	JYH16	environmental	1
PRJNA325248	SAMN10478510	JYH17	environmental	1
PRJNA325248	SAMN07424205	JYH18	environmental	1
PRJNA325248	SAMN10478511	JYH19	environmental	1
PRJNA325248	SAMN10478512	JYH21	environmental	1
PRJNA325248	SAMN07424206	JYH22	environmental	1
PRJNA325248	SAMN10478513	JYH23	environmental	1
PRJNA325248	SAMN07424207	JYH24	environmental	1
PRJNA325248	SAMN10478514	JYH25	environmental	1
PRJNA325248	SAMN07424208	JYH26	environmental	1
PRJNA325248	SAMN07424209	JYH28	environmental	1
PRJNA325248	SAMN10478515	JYH29	environmental	1
PRJNA325248	SAMN07424199	JYH6	environmental	1
PRJNA325248	SAMN10478505	JYH7	environmental	1
PRJNA325248	SAMN07424200	JYH8	environmental	1
PRJNA325248	SAMN10478506	JYH9	environmental	1
PRJNA325248	SAMN07424087	LMG2107	environmental	1
PRJNA325248	SAMN07424088	LMG5031	environmental	1
PRJNA325248	SAMN07424039	Mex2	environmental	1
PRJNA325248	SAMN10478504	MSH10	environmental	1
PRJNA325248	SAMN10478503	MSH3	environmental	1
PRJNA325248	SAMN10478267	PA-CL501	environmental	1
PRJNA325248	SAMN10478268	PA-CL502	environmental	1
PRJNA325248	SAMN10478269	PA-CL504	environmental	1
PRJNA325248	SAMN10478270	PA-CL505	environmental	1
PRJNA325248	SAMN10478271	PA-CL506b	environmental	1
PRJNA325248	SAMN10478272	PA-CL507	environmental	1
PRJNA325248	SAMN10478273	PA-CL508	environmental	1
PRJNA325248	SAMN10478274	PA-CL509	environmental	1
PRJNA325248	SAMN10478275	PA-CL510	environmental	1
PRJNA325248	SAMN10478276	PA-CL511	environmental	1
PRJNA325248	SAMN10478277	PA-CL512	environmental	1
PRJNA325248	SAMN10478278	PA-CL513	environmental	1
PRJNA325248	SAMN10478279	PA-CL514	environmental	1
PRJNA325248	SAMN10478280	PA-CL515	environmental	1
PRJNA325248	SAMN10478281	PA-CL516	environmental	1
PRJNA325248	SAMN10478282	PA-CL517	environmental	1
PRJNA325248	SAMN10478283	PA-CL518	environmental	1
PRJNA325248	SAMN10478284	PA-CL519	environmental	1
PRJNA325248	SAMN10478285	PA-CL520	environmental	1
PRJNA325248	SAMN10478286	PA-CL521a	environmental	1
PRJNA325248	SAMN10478287	PA-CL521b	environmental	1
PRJNA325248	SAMN10478288	PA-CL522b	environmental	1
PRJNA325248	SAMN10478289	PA-CL524	environmental	1
PRJNA325248	SAMN10478290	PA-CL527	environmental	1
PRJNA325248	SAMN10478291	PA-CL528	environmental	1
PRJNA325248	SAMN10478292	PA-CL529	environmental	1
PRJNA325248	SAMN10478294	PA-CL534a	environmental	1
PRJNA325248	SAMN10478295	PA-CL534x	environmental	1
PRJNA325248	SAMN10478296	PA-CL542a	environmental	1
PRJNA325248	SAMN10478297	PA-CL542b	environmental	1
PRJNA325248	SAMN10478298	PA-CL545b	environmental	1
PRJNA325248	SAMN10478299	PA-CL547b	environmental	1
PRJNA325248	SAMN10478300	PA-CL549	environmental	1
PRJNA325248	SAMN07424094	Pae110	environmental	1
PRJNA325248	SAMN10478537	PT12	environmental	1
PRJNA325248	SAMN07424091	PT31M	environmental	1
PRJNA325248	SAMN10478536	PT6	environmental	1
PRJNA325248	SAMN07424021	PUPa3	environmental	1
PRJNA325248	SAMN07424020	Rsan-ver	environmental	1
PRJNA325248	SAMN07424040	SWPA15J=NSWPA15a	environmental	1
PRJNA325248	SAMN07424062	Tu61	environmental	1
PRJNA325248	SAMN10478482	W15Apr4	environmental	1
PRJNA325248	SAMN10478483	W15Aug23	environmental	1
PRJNA325248	SAMN10478484	W15Dec14	environmental	1
PRJNA325248	SAMN10478485	W15Dec4	environmental	1
PRJNA325248	SAMN10478486	W15Okt31	environmental	1
PRJNA325248	SAMN07424080	W5Aug16	environmental	1
PRJNA325248	SAMN10478487	W5Aug28	environmental	1
1. Freschi L, Vincent AT, Jeukens J, Emond-Rheault JG, Kukavica-Ibrulj I, Dupont MJ, Charette SJ, Boyle B, Levesque RC. 2019. The Pseudomonas aeruginosa Pan-Genome Provides New Insights on Its Population Structure, Horizontal Gene Transfer, and Pathogenicity. Genome Biol Evol 11:109-120.
2. Hilliam Y, Moore MP, Lamont IL, Bilton D, Haworth CS, Foweraker J, Walshaw MJ, Williams D, Fothergill JL, De Soyza A, Winstanley C. 2017. Pseudomonas aeruginosa adaptation and diversification in the non-cystic fibrosis bronchiectasis lung. Eur Respir J 49:1602108.
3. This study.
