## Supplementary File S3 for "A large-scale comparison shows that genetic changes causing antibiotic resistance in experimentally evolved *Pseudomonas aeruginosa* predict those in naturally evolved bacteria"

### Sheet: Differences
position (relative to P. aeruginosa PAO1 from pseudomonas.com)	mutation	annotation	gene (if intergenic '/' denotes which genes mutation occurs between)	description
169284	Δ1 bp	intergenic (+121/‑77)	PA0148 → / → PA0149	adenosine deaminase/ECF subfamily sigma‑70 factor
183697	T→G	C310W (TGT→TGG)	PA0159 →	transcriptional regulator
411130	(C)5→4	intergenic (‑196/‑94)	PA0366 ← / → PA0367	coniferyl aldehyde dehydrogenase/transcriptional regulator
413850	T→C	intergenic (‑523/+83)	PA0368 ← / ← PA0370	hypothetical protein/hypothetical protein
667029	+C	intergenic (+35/‑79)	PA0604 → / → PA0605	ABC transporter/ABC transporter permease
721611	C→T	intergenic (+55/‑485)	tyrZ → / → PA0668.1	tyrosine‑‑tRNA ligase/16S ribosomal RNA
721622	C→T	intergenic (+66/‑474)	tyrZ → / → PA0668.1	tyrosine‑‑tRNA ligase/16S ribosomal RNA
721663	2 bp→CT	intergenic (+107/‑432)	tyrZ → / → PA0668.1	tyrosine‑‑tRNA ligase/16S ribosomal RNA
721667	A→G	intergenic (+111/‑429)	tyrZ → / → PA0668.1	tyrosine‑‑tRNA ligase/16S ribosomal RNA
721670	A→G	intergenic (+114/‑426)	tyrZ → / → PA0668.1	tyrosine‑‑tRNA ligase/16S ribosomal RNA
721725	C→T	intergenic (+169/‑371)	tyrZ → / → PA0668.1	tyrosine‑‑tRNA ligase/16S ribosomal RNA
740419	+C	coding (217/1146 nt)	PA0683 →	type II secretion system protein
816532	+C	intergenic (‑520/‑550)	PA0747 ← / → PA0749	aldehyde dehydrogenase/hypothetical protein
891100	+C	intergenic (‑246/+42)	PA0812 ← / ← PA0813	hypothetical protein/hypothetical protein
1116213	+C	intergenic (+153/‑422)	PA1028 → / → PA1030	oxidoreductase/hypothetical protein
1215659	+G	intergenic (‑585/+461)	yfiR ← / ← PA1123	hypothetical protein/hypothetical protein
1275768	Δ1 bp	coding (31/2490 nt)	napA ←	nitrate reductase catalytic subunit
1440625	Δ1 bp	coding (1920/1971 nt)	PA1327 →	protease
1445357	+G	intergenic (‑86/+48)	PA1332 ← / ← PA1333	hypothetical protein/hypothetical protein
1467482	+G	intergenic (‑162/+6)	PA1352 ← / ← PA1353	hypothetical protein/hypothetical protein
1467484	+G	intergenic (‑164/+4)	PA1352 ← / ← PA1353	hypothetical protein/hypothetical protein
1589438	G→C	G34A (GGC→GCC)	PA1459 →	chemotaxis‑specific methylesterase
1835045	+C	coding (653/750 nt)	masA →	enolase‑phosphatase
2169350	+G	intergenic (‑198/‑114)	exaA ← / → exaB	quinoprotein ethanol dehydrogenase/cytochrome C550
2186927	+C	intergenic (+11/‑138)	dhcB → / → atoB	dehydrocarnitine CoA transferase subunit B/acetyl‑CoA acetyltransferase
2195462	(C)5→6	intergenic (‑52/+32)	PA2006 ← / ← maiA	major facilitator superfamily transporter/maleylacetoacetate isomerase
2239547	T→G	intergenic (‑746/+755)	PA2045 ← / ← PA2047	membrane protein insertion efficiency factor/transcriptional regulator
2239555	+G	intergenic (‑754/+747)	PA2045 ← / ← PA2047	membrane protein insertion efficiency factor/transcriptional regulator
2342111	+T	intergenic (‑471/‑382)	PA2127 ← / → cupA1	hypothetical protein/fimbrial subunit CupA1
2355771	+G	intergenic (+163/‑147)	PA2138 → / → PA2140	multifunctional non‑homologous end joining protein LigD/metallothionein
2356684	Δ1 bp	coding (517/549 nt)	PA2141 →	hypothetical protein
2532046	+C	intergenic (‑206/+13)	chiC ← / ← PA2301	chitinase/hypothetical protein
2669175	G→C	P819A (CCG→GCG)	pvdJ ←	pyoverdine biosynthesis protein PvdJ
2753522	+C	intergenic (‑860/‑1080)	PA2450 ← / → PA2453	hypothetical protein/hypothetical protein
2807708	Δ8 bp	coding (240‑247/1044 nt)	mexT →	transcriptional regulator MexT
2807982	T→A	F172I (TTC→ATC)	mexT →	transcriptional regulator MexT
2808193	T→A	V242E (GTG→GAG)	mexT →	transcriptional regulator MexT
3016845	+C	intergenic (+246/+389)	PA2667 → / ← PA2669	hypothetical protein/hypothetical protein
3083196	+G	intergenic (+3361/‑2946)	PA2726 → / → PA2729	radical activating enzyme/hypothetical protein
3919508	+C	intergenic (‑720/+266)	PA3502 ← / ← PA3504	hypothetical protein/aldehyde dehydrogenase
4212201	A→G	H636R (CAC→CGC)	PA3760 →	N‑acetyl‑D‑glucosamine phosphotransferase system transporter
4344266	A→G	L190L (CTT→CTC)	narK1 ←	nitrite extrusion protein 1
4448855	2 bp→GC	intergenic (‑113/+37)	PA3969a ← / ← amn	hypothetical protein/AMP nucleosidase
4539469	+C	intergenic (‑966/‑70)	nrdR ← / → PA4060	transcriptional regulator NrdR/hypothetical protein
4869855	T→G	E158D (GAA→GAC)	PA4341 ←	transcriptional regulator
4888194	+G	intergenic (‑688/‑654)	PA4359 ← / → PA4360a	ferrous iron transporter A/hypothetical protein
4924552	2 bp→GC	coding (531‑532/837 nt)	PA4394 ←	hypothetical protein
5033101	+C	coding (1614/1614 nt)	PA4496 →	ABC transporter
5036891	A→C	intergenic (+83/‑183)	PA4499 → / → PA4500	transcriptional regulator/ABC transporter
5071550	Δ4 bp	intergenic (+87/‑1142)	pilB → / → pilD	type 4 fimbrial biogenesis protein PilB/type 4 prepilin peptidase PilD
5253694	Δ1,006 bp		[PA4684]–[PA4685]	[PA4684], [PA4685]
5472416	+G	intergenic (‑374/‑408)	PA4874 ← / → osmE	hypothetical protein/OsmE family transcriptional regulator
5655230	(GGC)3→4	coding (675/972 nt)	PA5024 →	hypothetical protein
5743461	2 bp→GC	coding (1292‑1293/1680 nt)	hutU ←	urocanate hydratase
6079222	A→G	L393L (CTA→CTG)	dgcB →	dimethylglycine catabolism protein DgcB
6098781	G→C	G586G (GGG→GGC)	soxA →	sarcosine oxidase subunit alpha
6115455	T→G	K286N (AAA→AAC)	mtr ←	tryptophan permease
